# An integrative approach identifies direct targets of the late viral transcription complex and an expanded promoter recognition motif in Kaposi’s sarcoma-associated herpesvirus

**DOI:** 10.1101/550772

**Authors:** Divya Nandakumar, Britt Glaunsinger

## Abstract

The structural proteins of DNA viruses are generally encoded by late genes, whose expression relies on recruitment of the host transcriptional machinery only after the onset of viral genome replication. β and γ-herpesviruses encode a unique six-member viral pre-initiation complex (vPIC) for this purpose, although how the vPIC directs specific activation of late genes remains largely unknown. The specificity underlying late transcription is particularly notable given that late gene promoters are unusually small, with a modified TATA-box being the only recognizable element. Here, we explored the basis for this specificity using an integrative approach to evaluate vPIC-dependent gene expression combined with promoter occupancy during Kaposi’s sarcoma-associated herpesvirus (KSHV) infection. This approach distinguished the direct and indirect targets of the vPIC, ultimately revealing a novel promoter motif critical for KSHV vPIC binding. Additionally, we found that the KSHV vPIC component ORF24 is required for efficient viral DNA replication and identified a ORF24 binding element in the origin of replication that is necessary for late gene promoter activation. Together, these results identify an elusive element that contributes to vPIC specificity and suggest novel links between KSHV DNA replication and late transcription.

**Author summary:** Gene expression in DNA viruses often occurs in temporal waves, with expression of essential structural proteins occurring late in infection, after viral genome replication has begun. Strategies underlying expression of these viral late genes are often sophisticated; for example, the β- and γ-herpesviruses encode a six-component viral complex that directs late gene transcription, largely by unknown mechanisms. Here, we evaluated how this complex specifically recognizes late promoters during infection with the oncogenic human γ-herpesvirus Kaposi’s sarcoma-associated herpesvirus (KSHV). We found that one of the components of the late transcription complex was required for robust viral DNA replication and binds at the origin of replication, suggesting new links between KSHV replication and transcription. Combined measurements of late gene expression and promoter occupancy then revealed which KHSV genes are directly controlled by the late gene transcription complex, leading to identification of a key new regulatory element in KSHV late promoters. Together, these data help explain how the late gene transcription complex is able to bind seemingly minimal promoters with high specificity, ensuring robust expression of viral factors necessary for assembly of progeny virions.
