## Supplemental File 1 for "An integrative approach identifies direct targets of the late viral transcription complex and an expanded promoter recognition motif in Kaposi’s sarcoma-associated herpesvirus"

### Sheet: 34HAvsWT_R1
#PeakID	chr	start	end	strand	Normalized Tag Count	focus ratio	findPeaks Score	Total Tags (normalized to Control Experiment)	Control Tags	Fold Change vs Control	p-value vs Control	Fold Change vs Local	p-value vs Local	Feature 1	Distance of peak center from feature
gi|261853473|gb|GQ994935.1|-3	gi|261853473|gb|GQ994935.1|	75582	75782	+	90166.9	0.845	55455	52688.5	8276	6.37	0	6.39	0	Upstream of K8.1	-49
gi|261853473|gb|GQ994935.1|-4	gi|261853473|gb|GQ994935.1|	22782	22982	+	75896.2	0.83	46680	44349.5	7212	6.15	0	5.68	0	Upstream of K4.1	-406
gi|261853473|gb|GQ994935.1|-2	gi|261853473|gb|GQ994935.1|	120473	120673	+	103579	0.85	63734	60525.7	10498	5.77	0	8.04	0	Downstream of right inverted repeat region	253
gi|261853473|gb|GQ994935.1|-5	gi|261853473|gb|GQ994935.1|	31454	31654	+	58683.2	0.789	36095	34291.2	7745	4.43	0	4.16	0	Upstream of ORF17.5	-49
gi|261853473|gb|GQ994935.1|-8	gi|261853473|gb|GQ994935.1|	956	1156	+	29180.6	0.673	17971	17051.5	7016	2.43	0	3.64	0	Upstream of ORF4	-71
gi|261853473|gb|GQ994935.1|-7	gi|261853473|gb|GQ994935.1|	42212	42412	+	29294.5	0.687	18043	17118	7184	2.38	0	2.17	0	Upstream of ORF25	-283
gi|261853473|gb|GQ994935.1|-12	gi|261853473|gb|GQ994935.1|	46590	46790	+	25171.3	0.642	15492	14708.7	7537	1.95	0	1.83	0	Upstream of ORF26	-61
gi|261853473|gb|GQ994935.1|-11	gi|261853473|gb|GQ994935.1|	68880	69080	+	26418.8	0.653	16252	15437.7	8085	1.91	0	2.08	0	Upstream of ORF45	-1588
gi|261853473|gb|GQ994935.1|-9	gi|261853473|gb|GQ994935.1|	96522	96722	+	28803.3	0.644	17723	16831	8911	1.89	0	2.07	0	Upstream of ORF59	-64
gi|261853473|gb|GQ994935.1|-6	gi|261853473|gb|GQ994935.1|	112279	112479	+	30280.1	0.658	18638	17694	9498	1.86	0	1.95	0	Upstream of ORF65	-117
gi|261853473|gb|GQ994935.1|-13	gi|261853473|gb|GQ994935.1|	58081	58281	+	24995.7	0.645	15378	14606.1	7992	1.83	0	1.95	0	Upstream of ORF38	-323
gi|261853473|gb|GQ994935.1|-10	gi|261853473|gb|GQ994935.1|	59960	60160	+	26812.5	0.66	16510	15667.7	9016	1.74	0	2.09	0	Upstream of ORF39	-69
gi|261853473|gb|GQ994935.1|-18	gi|261853473|gb|GQ994935.1|	76966	77166	+	22019.2	0.603	13566	12866.8	7496	1.72	0	1.42	4.94e-324	Upstream of ORF52	-53
gi|261853473|gb|GQ994935.1|-21	gi|261853473|gb|GQ994935.1|	135911	136111	+	20698.5	0.589	12770	12095.1	7107	1.7	0	1.42	0	CDS of K15
gi|261853473|gb|GQ994935.1|-19	gi|261853473|gb|GQ994935.1|	77420	77620	+	21293.8	0.618	13125	12442.9	7735	1.61	0	1.37	1.5e-255	Upstream of ORF53	-39
gi|261853473|gb|GQ994935.1|-17	gi|261853473|gb|GQ994935.1|	114404	114604	+	22170.5	0.591	13662	12955.2	9013	1.44	0	1.54	0	Upstream of ORF68	-183
gi|261853473|gb|GQ994935.1|-20	gi|261853473|gb|GQ994935.1|	8537	8737	+	21324.7	0.638	13113	12461	8731	1.43	1.16e-307	1.67	0	Upstream of ORF8	-43
gi|261853473|gb|GQ994935.1|-14	gi|261853473|gb|GQ994935.1|	24072	24272	+	23587.2	0.74	14536	13783	9606	1.43	0	1.62	0	Repeat region
gi|261853473|gb|GQ994935.1|-31	gi|261853473|gb|GQ994935.1|	47506	47706	+	17811.5	0.583	10971	10408.1	7331	1.42	2.02e-250	1.3	1.1e-150	Upstream of ORF27	-84
gi|261853473|gb|GQ994935.1|-22	gi|261853473|gb|GQ994935.1|	83768	83968	+	19821.9	0.581	12204	11582.8	8247	1.4	1.91e-262	1.49	0	CDS of K9
gi|261853473|gb|GQ994935.1|-24	gi|261853473|gb|GQ994935.1|	34689	34889	+	19538.9	0.581	12013	11417.4	8202	1.39	3.38e-246	1.33	4.22e-194	Upstream of ORF19	-28
gi|261853473|gb|GQ994935.1|-15	gi|261853473|gb|GQ994935.1|	101093	101293	+	22583.6	0.605	13957	13196.6	9614	1.37	6.24e-262	1.56	0	Upstream of ORF62	-180
gi|261853473|gb|GQ994935.1|-16	gi|261853473|gb|GQ994935.1|	119101	119301	+	22481.2	0.664	13840	13136.7	9609	1.37	1.58e-254	1.45	0	Repeat region
gi|261853473|gb|GQ994935.1|-28	gi|261853473|gb|GQ994935.1|	52426	52626	+	17979.1	0.553	11074	10506	7794	1.35	5.34e-187	1.35	8.45e-197	Upstream of ORF33	-52
gi|261853473|gb|GQ994935.1|-38	gi|261853473|gb|GQ994935.1|	2910	3110	+	17045.5	0.57	10541	9960.4	7526	1.32	1.59e-157	1.58	0	Upstream of ORF6	-184

### Sheet: 34HAvsInput_R1
#PeakID	chr	start	end	strand	Normalized Tag Count	focus ratio	findPeaks Score	Total Tags	Control Tags (normalized to IP Experiment)	Fold Change vs Control	p-value vs Control	Fold Change vs Local	p-value vs Local	Feature 1	Distance of peak center from feature	Feature 2	Distance from feature 2
gi|261853473|gb|GQ994935.1|-2	gi|261853473|gb|GQ994935.1|	120473	120673	+	103579	0.85	63734	63683	8277.4	7.69	0	8.04	0	Downstream of right inverted repeat region	253
gi|261853473|gb|GQ994935.1|-3	gi|261853473|gb|GQ994935.1|	75582	75782	+	90166.9	0.845	55455	55437	8072.1	6.87	0	6.39	0	Upstream of K8.1	-49
gi|261853473|gb|GQ994935.1|-4	gi|261853473|gb|GQ994935.1|	22782	22982	+	75896.2	0.83	46680	46663	8610	5.42	0	5.68	0	Upstream of K4.1	-406	Upstream of repeat region	-200
gi|261853473|gb|GQ994935.1|-5	gi|261853473|gb|GQ994935.1|	31454	31654	+	58683.2	0.789	36095	36080	9028.4	4	0	4.16	0	Upstream of ORF17.5	-49	Upstream of ORF18	-688
gi|261853473|gb|GQ994935.1|-8	gi|261853473|gb|GQ994935.1|	956	1156	+	29180.6	0.673	17971	17941	6923.2	2.59	0	3.64	0	Upstream of ORF4	-71
gi|261853473|gb|GQ994935.1|-7	gi|261853473|gb|GQ994935.1|	42212	42412	+	29294.5	0.687	18043	18011	7999.6	2.25	0	2.17	0	Upstream of ORF25	-283
gi|261853473|gb|GQ994935.1|-9	gi|261853473|gb|GQ994935.1|	96522	96722	+	28803.3	0.644	17723	17709	8479	2.09	0	2.07	0	Upstream of ORF59	-64
gi|261853473|gb|GQ994935.1|-10	gi|261853473|gb|GQ994935.1|	59960	60160	+	26812.5	0.66	16510	16485	8291.9	1.99	0	2.09	0	Upstream of ORF39	-69	Upstream of ORF40	-64
gi|261853473|gb|GQ994935.1|-11	gi|261853473|gb|GQ994935.1|	68880	69080	+	26418.8	0.653	16252	16243	8293.7	1.96	0	2.08	0	Upstream of ORF45	-1588
gi|261853473|gb|GQ994935.1|-13	gi|261853473|gb|GQ994935.1|	58081	58281	+	24995.7	0.645	15378	15368	8414.4	1.83	0	1.95	0	Upstream of ORF38	-323
gi|261853473|gb|GQ994935.1|-6	gi|261853473|gb|GQ994935.1|	112279	112479	+	30280.1	0.658	18638	18617	10303.5	1.81	0	1.95	0	Upstream of ORF65	-117
gi|261853473|gb|GQ994935.1|-12	gi|261853473|gb|GQ994935.1|	46590	46790	+	25171.3	0.642	15492	15476	8541.2	1.81	0	1.83	0	Upstream of ORF26	-61
gi|261853473|gb|GQ994935.1|-14	gi|261853473|gb|GQ994935.1|	24072	24272	+	23587.2	0.74	14536	14502	8204.9	1.77	0	1.62	0	Repeat region
gi|261853473|gb|GQ994935.1|-18	gi|261853473|gb|GQ994935.1|	76966	77166	+	22019.2	0.603	13566	13538	7968.8	1.7	0	1.42	4.94e-324	Upstream of ORF52	-53
gi|261853473|gb|GQ994935.1|-21	gi|261853473|gb|GQ994935.1|	135911	136111	+	20698.5	0.589	12770	12726	8019.6	1.59	0	1.42	0	CDS of K15
gi|261853473|gb|GQ994935.1|-16	gi|261853473|gb|GQ994935.1|	119101	119301	+	22481.2	0.664	13840	13822	8737.4	1.58	0	1.45	0	Repeat region
gi|261853473|gb|GQ994935.1|-20	gi|261853473|gb|GQ994935.1|	8537	8737	+	21324.7	0.638	13113	13111	8826.8	1.49	0	1.67	0	Upstream of ORF8	-43
gi|261853473|gb|GQ994935.1|-19	gi|261853473|gb|GQ994935.1|	77420	77620	+	21293.8	0.618	13125	13092	8763.4	1.49	0	1.37	1.5e-255	Upstream of ORF53	-39	Upstream of ORF54	-37
gi|261853473|gb|GQ994935.1|-15	gi|261853473|gb|GQ994935.1|	101093	101293	+	22583.6	0.605	13957	13885	9703.4	1.43	0	1.56	0	Upstream of ORF62	-180	Upstream of ORF64	-2626
gi|261853473|gb|GQ994935.1|-23	gi|261853473|gb|GQ994935.1|	79430	79630	+	19628.3	0.588	12093	12068	8432.5	1.43	1.7e-302	1.27	7.62e-137	Upstream of ORF55	-266
gi|261853473|gb|GQ994935.1|-17	gi|261853473|gb|GQ994935.1|	114404	114604	+	22170.5	0.591	13662	13631	9581.5	1.42	0	1.54	0	Upstream of ORF68	-183
gi|261853473|gb|GQ994935.1|-38	gi|261853473|gb|GQ994935.1|	2910	3110	+	17045.5	0.57	10541	10480	7825.8	1.34	4.79e-179	1.58	0	Upstream of ORF6	-184
gi|261853473|gb|GQ994935.1|-24	gi|261853473|gb|GQ994935.1|	34689	34889	+	19538.9	0.581	12013	12013	8977.1	1.34	6.36e-204	1.33	4.22e-194	Upstream of ORF19	-28	Upstream of ORF21	-412
gi|261853473|gb|GQ994935.1|-28	gi|261853473|gb|GQ994935.1|	52426	52626	+	17979.1	0.553	11074	11054	8381.8	1.32	1.68e-170	1.35	8.45e-197	Upstream of ORF33	-52
gi|261853473|gb|GQ994935.1|-31	gi|261853473|gb|GQ994935.1|	47506	47706	+	17811.5	0.583	10971	10951	8420.5	1.3	3.23e-153	1.3	1.1e-150	Upstream of ORF27	-84

### Sheet: 34HAvsWT_R2
#PeakID	chr	start	end	strand	Normalized Tag Count	focus ratio	findPeaks Score	Total Tags (normalized to Control Experiment)	Control Tags	Fold Change vs Control	p-value vs Control	Fold Change vs Local	p-value vs Local	Feature 1	Distance of peak center from feature
gi|261853473|gb|GQ994935.1|-4	gi|261853473|gb|GQ994935.1|	22782	22982	+	150001	0.887	129426	89317.3	7317	12.21	0	11	0	Upstream of K4.1	-406
gi|261853473|gb|GQ994935.1|-3	gi|261853473|gb|GQ994935.1|	75594	75794	+	153916	0.888	132820	91648.1	8511	10.77	0	10.89	0	Upstream of K8.1	-37
gi|261853473|gb|GQ994935.1|-5	gi|261853473|gb|GQ994935.1|	31455	31655	+	84644.3	0.829	73068	50400.9	7636	6.6	0	6.1	0	Upstream of ORF17.5	-50
gi|261853473|gb|GQ994935.1|-2	gi|261853473|gb|GQ994935.1|	120488	120688	+	158800	0.877	136976	94556.2	15640	6.05	0	12.79	0	Downstream of right inverted repeat region
gi|261853473|gb|GQ994935.1|-7	gi|261853473|gb|GQ994935.1|	42236	42436	+	44858	0.749	38687	26710.4	7435	3.59	0	3.52	0	Upstream of ORF25	-259
gi|261853473|gb|GQ994935.1|-8	gi|261853473|gb|GQ994935.1|	962	1162	+	40373	0.703	34876	24039.8	7766	3.1	0	5.04	0	Upstream of ORF4	-165
gi|261853473|gb|GQ994935.1|-6	gi|261853473|gb|GQ994935.1|	96522	96722	+	45979.3	0.742	39745	27378	9308	2.94	0	3.52	0	Upstream of ORF59	-64
gi|261853473|gb|GQ994935.1|-11	gi|261853473|gb|GQ994935.1|	46591	46791	+	35088	0.713	30302	20892.9	7250	2.88	0	2.61	0	Upstream of ORF26	-60
gi|261853473|gb|GQ994935.1|-12	gi|261853473|gb|GQ994935.1|	58079	58279	+	34378.4	0.711	29653	20470.4	7596	2.69	0	2.82	0	Upstream of ORF38	-325
gi|261853473|gb|GQ994935.1|-13	gi|261853473|gb|GQ994935.1|	68879	69079	+	34158.1	0.709	29485	20339.2	7890	2.58	0	2.92	0	Upstream of ORF45	-587
gi|261853473|gb|GQ994935.1|-9	gi|261853473|gb|GQ994935.1|	59973	60173	+	37095.1	0.73	32053	22088	9368	2.36	0	3.06	0	Upstream of ORF39	-82
gi|261853473|gb|GQ994935.1|-18	gi|261853473|gb|GQ994935.1|	135909	136109	+	27813.2	0.647	24041	16561.2	7158	2.31	0	1.56	0	CDS of K15
gi|261853473|gb|GQ994935.1|-15	gi|261853473|gb|GQ994935.1|	76967	77167	+	29551.3	0.663	25531	17596.1	7648	2.3	0	1.76	0	Upstream of ORF52	-54
gi|261853473|gb|GQ994935.1|-10	gi|261853473|gb|GQ994935.1|	112273	112473	+	36921.2	0.711	31896	21984.5	9675	2.27	0	2.66	0	Upstream of ORF65	-111
gi|261853473|gb|GQ994935.1|-16	gi|261853473|gb|GQ994935.1|	77431	77631	+	29282.3	0.675	25254	17435.9	8000	2.18	0	1.75	0	Upstream of ORF53	-50
gi|261853473|gb|GQ994935.1|-19	gi|261853473|gb|GQ994935.1|	8539	8739	+	27544.2	0.687	23796	16401	8511	1.93	0	2.34	0	Upstream of ORF8	-41
gi|261853473|gb|GQ994935.1|-14	gi|261853473|gb|GQ994935.1|	24069	24269	+	31076.1	0.771	26851	18504	10506	1.76	0	1.92	0	Repeat region
gi|261853473|gb|GQ994935.1|-29	gi|261853473|gb|GQ994935.1|	47516	47716	+	20684.5	0.63	17869	12316.5	7051	1.75	0	1.57	0	Upstream of ORF27	-74
gi|261853473|gb|GQ994935.1|-26	gi|261853473|gb|GQ994935.1|	17268	17468	+	20836.4	0.608	17972	12406.9	7176	1.73	0	1.6	0	CDS of K2
gi|261853473|gb|GQ994935.1|-35	gi|261853473|gb|GQ994935.1|	48589	48789	+	19242.1	0.616	16629	11457.6	6735	1.7	0	1.46	0	Upstream of ORF28	-119
gi|261853473|gb|GQ994935.1|-25	gi|261853473|gb|GQ994935.1|	28511	28711	+	20981.4	0.573	18095	12493.2	7346	1.7	0	1.4	0	Upstream of K7	-39
gi|261853473|gb|GQ994935.1|-22	gi|261853473|gb|GQ994935.1|	34633	34833	+	23092.8	0.618	19936	13750.5	8151	1.69	0	1.58	0	Upstream of ORF19	-72
gi|261853473|gb|GQ994935.1|-17	gi|261853473|gb|GQ994935.1|	101072	101272	+	28504.3	0.653	24605	16972.7	10130	1.68	0	2.11	0	Upstream of ORF62	-159
gi|261853473|gb|GQ994935.1|-28	gi|261853473|gb|GQ994935.1|	18465	18665	+	20743.7	0.608	17897	12351.7	7343	1.68	0	1.27	3.36e-205	Upstream of ORF2	-31
gi|261853473|gb|GQ994935.1|-24	gi|261853473|gb|GQ994935.1|	83794	83994	+	22495.7	0.622	19437	13394.9	8009	1.67	0	1.84	0	CDS of K9
gi|261853473|gb|GQ994935.1|-20	gi|261853473|gb|GQ994935.1|	114402	114602	+	26454.3	0.631	22828	15752	9600	1.64	0	1.97	0	Upstream of ORF68	-85
gi|261853473|gb|GQ994935.1|-27	gi|261853473|gb|GQ994935.1|	2907	3107	+	20749.5	0.615	17927	12355.1	7574	1.63	0	1.93	0	Upstream of ORF6	-187
gi|261853473|gb|GQ994935.1|-30	gi|261853473|gb|GQ994935.1|	52425	52625	+	20506	0.604	17726	12210.1	7877	1.55	0	1.65	0	Upstream of ORF33	-53
gi|261853473|gb|GQ994935.1|-21	gi|261853473|gb|GQ994935.1|	119101	119301	+	26058.9	0.681	22532	15516.6	10000	1.55	0	1.62	0	Repeat region
gi|261853473|gb|GQ994935.1|-23	gi|261853473|gb|GQ994935.1|	79444	79644	+	22855.1	0.638	19723	13608.9	9260	1.47	0	1.35	0	Upstream of ORF55	-280
gi|261853473|gb|GQ994935.1|-42	gi|261853473|gb|GQ994935.1|	81674	81874	+	17320.8	0.653	14938	10313.5	7158	1.44	5.43e-268	1.33	3.59e-238	Upstream of ORF57	-269
gi|261853473|gb|GQ994935.1|-34	gi|261853473|gb|GQ994935.1|	32193	32393	+	19359.2	0.61	16723	11527.3	7988	1.44	1.12e-301	1.27	1.93e-192	Upstream OF ORF17	-7
gi|261853473|gb|GQ994935.1|-40	gi|261853473|gb|GQ994935.1|	63016	63216	+	17722	0.603	15305	10552.4	7627	1.38	6.69e-220	1.46	0	Upstream of ORF42	-28
gi|261853473|gb|GQ994935.1|-43	gi|261853473|gb|GQ994935.1|	51098	51298	+	16857	0.581	14556	10037.4	7731	1.3	6.98e-139	1.27	1.03e-170	Upstream of ORF32	-23
Rows marked in blue are common between the 2 replicates

### Sheet: 34HAvsInput_R2
#PeakID	chr	start	end	strand	Normalized Tag Count	focus ratio	findPeaks Score	Total Tags (normalized to Control Experiment)	Control Tags	Fold Change vs Control	p-value vs Control	Fold Change vs Local	p-value vs Local	Feature 1	Distance of peak center from feature
gi|261853473|gb|GQ994935.1|-2	gi|261853473|gb|GQ994935.1|	120488	120688	+	158800	0.877	136976	93216.5	8236	11.32	0	12.79	0	Downstream of right inverted repeat region
gi|261853473|gb|GQ994935.1|-3	gi|261853473|gb|GQ994935.1|	75594	75794	+	153916	0.888	132820	90349.7	8098	11.16	0	10.89	0	Upstream of K8.1	-37
gi|261853473|gb|GQ994935.1|-4	gi|261853473|gb|GQ994935.1|	22782	22982	+	150001	0.887	129426	88051.8	8565	10.28	0	11	0	Upstream of K4.1	-406
gi|261853473|gb|GQ994935.1|-5	gi|261853473|gb|GQ994935.1|	31455	31655	+	84644.3	0.829	73068	49686.8	8453	5.88	0	6.1	0	Upstream of ORF17.5	-50
gi|261853473|gb|GQ994935.1|-7	gi|261853473|gb|GQ994935.1|	42236	42436	+	44858	0.749	38687	26332	7843	3.36	0	3.52	0	Upstream of ORF25	-259
gi|261853473|gb|GQ994935.1|-6	gi|261853473|gb|GQ994935.1|	96522	96722	+	45979.3	0.742	39745	26990.1	8236	3.28	0	3.52	0	Upstream of ORF59	-64
gi|261853473|gb|GQ994935.1|-8	gi|261853473|gb|GQ994935.1|	962	1162	+	40373	0.703	34876	23699.2	8135	2.91	0	5.04	0	Upstream of ORF4	-165
gi|261853473|gb|GQ994935.1|-9	gi|261853473|gb|GQ994935.1|	59973	60173	+	37095.1	0.73	32053	21775.1	8174	2.66	0	3.06	0	Upstream of ORF39	-82
gi|261853473|gb|GQ994935.1|-11	gi|261853473|gb|GQ994935.1|	46591	46791	+	35088	0.713	30302	20596.9	8317	2.48	0	2.61	0	Upstream of ORF26	-60
gi|261853473|gb|GQ994935.1|-13	gi|261853473|gb|GQ994935.1|	68879	69079	+	34158.1	0.709	29485	20051	8102	2.47	0	2.92	0	Upstream of ORF45	-587
gi|261853473|gb|GQ994935.1|-12	gi|261853473|gb|GQ994935.1|	58079	58279	+	34378.4	0.711	29653	20180.3	8278	2.44	0	2.82	0	Upstream of ORF38	-325
gi|261853473|gb|GQ994935.1|-10	gi|261853473|gb|GQ994935.1|	112273	112473	+	36921.2	0.711	31896	21673	9080	2.39	0	2.66	0	Upstream of ORF65	-111
gi|261853473|gb|GQ994935.1|-14	gi|261853473|gb|GQ994935.1|	24069	24269	+	31076.1	0.771	26851	18241.9	8126	2.24	0	1.92	0	Repeat region
gi|261853473|gb|GQ994935.1|-15	gi|261853473|gb|GQ994935.1|	76967	77167	+	29551.3	0.663	25531	17346.8	7781	2.23	0	1.76	0	Upstream of ORF52	-54
gi|261853473|gb|GQ994935.1|-16	gi|261853473|gb|GQ994935.1|	77431	77631	+	29282.3	0.675	25254	17188.9	7982	2.15	0	1.75	0	Upstream of ORF53	-50
gi|261853473|gb|GQ994935.1|-18	gi|261853473|gb|GQ994935.1|	135909	136109	+	27813.2	0.647	24041	16326.5	8592	1.9	0	1.56	0	CDS of K15
gi|261853473|gb|GQ994935.1|-19	gi|261853473|gb|GQ994935.1|	8539	8739	+	27544.2	0.687	23796	16168.6	8663	1.87	0	2.34	0	Upstream of ORF8	-41
gi|261853473|gb|GQ994935.1|-21	gi|261853473|gb|GQ994935.1|	119101	119301	+	26058.9	0.681	22532	15296.7	8194	1.87	0	1.62	0	Repeat region
gi|261853473|gb|GQ994935.1|-17	gi|261853473|gb|GQ994935.1|	101072	101272	+	28504.3	0.653	24605	16732.2	9086	1.84	0	2.11	0	Upstream of ORF62	-159
gi|261853473|gb|GQ994935.1|-20	gi|261853473|gb|GQ994935.1|	114402	114602	+	26454.3	0.631	22828	15528.8	9013	1.72	0	1.97	0	Upstream of ORF68	-85
gi|261853473|gb|GQ994935.1|-23	gi|261853473|gb|GQ994935.1|	79444	79644	+	22855.1	0.638	19723	13416.1	8088	1.66	0	1.35	0	Upstream of ORF55	-280
gi|261853473|gb|GQ994935.1|-22	gi|261853473|gb|GQ994935.1|	34633	34833	+	23092.8	0.618	19936	13555.6	8686	1.56	0	1.58	0	Upstream of ORF19	-72
gi|261853473|gb|GQ994935.1|-28	gi|261853473|gb|GQ994935.1|	18465	18665	+	20743.7	0.608	17897	12176.7	7812	1.56	0	1.27	3.36e-205	Upstream of ORF2	-31
gi|261853473|gb|GQ994935.1|-27	gi|261853473|gb|GQ994935.1|	2907	3107	+	20749.5	0.615	17927	12180.1	7959	1.53	0	1.93	0	Upstream of ORF6	-187
gi|261853473|gb|GQ994935.1|-29	gi|261853473|gb|GQ994935.1|	47516	47716	+	20684.5	0.63	17869	12142	8217	1.48	0	1.57	0	Upstream of ORF27	-74
gi|261853473|gb|GQ994935.1|-26	gi|261853473|gb|GQ994935.1|	17268	17468	+	20836.4	0.608	17972	12231.1	8314	1.47	0	1.6	0	CDS of K2
gi|261853473|gb|GQ994935.1|-25	gi|261853473|gb|GQ994935.1|	28511	28711	+	20981.4	0.573	18095	12316.2	8387	1.47	0	1.4	0	Upstream of K7	-39
gi|261853473|gb|GQ994935.1|-30	gi|261853473|gb|GQ994935.1|	52425	52625	+	20506	0.604	17726	12037.1	8218	1.46	0	1.65	0	Upstream of ORF33	-53
gi|261853473|gb|GQ994935.1|-35	gi|261853473|gb|GQ994935.1|	48589	48789	+	19242.1	0.616	16629	11295.2	7773	1.45	3.27e-306	1.46	0	Upstream of ORF28	-119
gi|261853473|gb|GQ994935.1|-42	gi|261853473|gb|GQ994935.1|	81674	81874	+	17320.8	0.653	14938	10167.4	7017	1.45	6.69e-272	1.33	3.59e-238	Upstream of ORF57	-269
gi|261853473|gb|GQ994935.1|-24	gi|261853473|gb|GQ994935.1|	83794	83994	+	22495.7	0.622	19437	13205.1	9238	1.43	0	1.84	0	CDS of K9
gi|261853473|gb|GQ994935.1|-34	gi|261853473|gb|GQ994935.1|	32193	32393	+	19359.2	0.61	16723	11364	8259	1.38	4.64e-229	1.27	1.93e-192	Upstream OF ORF17	-7
gi|261853473|gb|GQ994935.1|-40	gi|261853473|gb|GQ994935.1|	63016	63216	+	17722	0.603	15305	10402.9	7926	1.31	2.75e-155	1.46	0	Upstream of ORF42	-28
Rows marked in blue are common between the 2 replicates
